# Plant inositol transport influences bacterial colonization phenotypes

**DOI:** 10.1101/2023.05.03.538913

**Authors:** Bridget S. O’Banion, Piet Jones, Alexander A. Demetros, Brittni R. Kelley, Andrew S. Wagner, Jin-Gui Chen, Wellington Muchero, Todd B. Reynolds, Daniel Jacobson, Sarah L. Lebeis

**Affiliations:** Department of Microbiology, University of Tennessee, Knoxville, TN 37996, USA; The Bredesen Center for Interdisciplinary Research and Graduate Education, University of Tennessee, Knoxville, TN 37996, USA; Department of Microbiology and Molecular Genetics, Michigan State University, East Lansing, MI 48824, USA; Plant Resilience Institute, Michigan State University, East Lansing, MI 48824, USA; Biosciences, Oak Ridge National Laboratory, TN 37830, USA; Department of Plant, Soil and Microbial Sciences, Michigan State University, East Lansing, MI 48824, USA

**Keywords:** Host-microbe interactions, inositol, root colonization, GWAS, Arabidopsis

## Abstract

Plant microbiomes are assembled and modified through a complex milieu of biotic and abiotic factors. Despite dynamic and fluctuating contributing variables, specific host metabolites are consistently identified as important mediators of microbial interactions. We combine information from a large-scale metatranscriptomic dataset from natural poplar trees and experimental genetic manipulation assays in model Arabidopsis seedlings to converge on a conserved role for transport of the plant metabolite *myo*-inositol in mediating host-microbe interactions. While microbial catabolism of this compound is often linked to increased host colonization, we identify motility phenotypes that occur independently of catabolism, suggesting that inositol may additionally serve as a eukaryotic-derived signaling molecule to modulate microbial activities. Our data suggests host control of this compound and resulting microbial behavior are important mechanisms at play surrounding the host metabolite inositol.
