## Supplemental Dataset 1 for "Plant inositol transport influences bacterial colonization phenotypes"

### Sheet: StrepXylem_GeneInfo
Annotation information for Poplar genes containing SNPs (within in or near gene) significantly correlated to Streptomyces transcript pseudo-abundance in xylem tissue
MapMan_DESCRIPTION	MapMan_NAME	Poplar Gene
(at1g09870 : 671.0) histidine acid phosphatase family protein; FUNCTIONS IN: acid phosphatase activity; INVOLVED IN: biological_process unknown; LOCATED IN: plasma membrane; EXPRESSED IN: 25 plant structures; EXPRESSED DURING: 14 growth stages; CONTAINS InterPro DOMAIN/s: Histidine phosphatase superfamily, clade-2 (InterPro:IPR000560), Histidine acid phosphatase, eukaryotic (InterPro:IPR016274); …	misc.acid and other phosphatases	Potri.008G072600.v3.0
(at2g40290 : 526.0) Eukaryotic translation initiation factor 2 subunit 1; FUNCTIONS IN: RNA binding, translation initiation factor activity; INVOLVED IN: translation; EXPRESSED IN: 22 plant structures; EXPRESSED DURING: 13 growth stages; CONTAINS InterPro DOMAIN/s: Nucleic acid-binding, OB-fold-like (InterPro:IPR016027), Nucleic acid-binding, OB-fold (InterPro:IPR012340), Ribosomal protein S1, RN…	protein.synthesis.initiation	Potri.008G072500.v3.0
no hits & (original description: pacid=27017066 polypeptide=Potri.007G090800.1 locus=Potri.007G090800 ID=Potri.007G090800.1.v3.0 annot-version=v3.0)	not assigned.unknown	Potri.007G090800.v3.0
no hits & (original description: pacid=27015449 polypeptide=Potri.007G090700.1 locus=Potri.007G090700 ID=Potri.007G090700.1.v3.0 annot-version=v3.0)	not assigned.unknown	Potri.007G090700.v3.0
(at2g37210 : 382.0) Encodes a protein of unknown function. It has been crystallized and shown to be structurally almost identical to the protein encoded by At5g11950.; lysine decarboxylase family protein; FUNCTIONS IN: molecular_function unknown; INVOLVED IN: biological_process unknown; LOCATED IN: cytosol, nucleus; EXPRESSED IN: 9 plant structures; EXPRESSED DURING: 4 anthesis, E expanded cotyle…	not assigned.unknown	Potri.006G127400.v3.0
(at2g28260 : 82.0) member of Cyclic nucleotide gated channel family; cyclic nucleotide-gated channel 15 (CNGC15); FUNCTIONS IN: cyclic nucleotide binding, calmodulin binding, cation channel activity; INVOLVED IN: potassium ion transport, ion transport, transmembrane transport; LOCATED IN: membrane; EXPRESSED IN: 18 plant structures; EXPRESSED DURING: 10 growth stages; CONTAINS InterPro DOMAIN/s: …	transport.cyclic nucleotide or calcium regulated channels	Potri.006G127300.v3.0
(at1g44110 : 572.0) Cyclin A1;1 (CYCA1;1); CONTAINS InterPro DOMAIN/s: Cyclin, C-terminal (InterPro:IPR004367), Cyclin (InterPro:IPR006670), G2/mitotic-specific cyclin A (InterPro:IPR015453), Cyclin-like (InterPro:IPR011028), Cyclin-related (InterPro:IPR013763), Cyclin, N-terminal (InterPro:IPR006671), Cyclin, A/B/D/E (InterPro:IPR014400); BEST Arabidopsis thaliana protein match is: CYCLIN A1;2 (…	cell.cycle	Potri.005G181400.v3.0
(at1g21690 : 523.0) embryo defective 1968 (EMB1968); FUNCTIONS IN: in 6 functions; INVOLVED IN: embryo development ending in seed dormancy; LOCATED IN: DNA replication factor C complex; EXPRESSED IN: 24 plant structures; EXPRESSED DURING: 13 growth stages; CONTAINS InterPro DOMAIN/s: ATPase, AAA+ type, core (InterPro:IPR003593), ATPase, AAA-type, core (InterPro:IPR003959), DNA polymerase III, cla…	DNA.synthesis/chromatin structure	Potri.005G181300.v3.0
(at1g22500 : 205.0) RING/U-box superfamily protein; FUNCTIONS IN: zinc ion binding; LOCATED IN: endomembrane system; EXPRESSED IN: stem, cotyledon, root, leaf; EXPRESSED DURING: LP.06 six leaves visible, LP.04 four leaves visible; CONTAINS InterPro DOMAIN/s: Zinc finger, RING-type (InterPro:IPR001841), Zinc finger, C3HC4 RING-type (InterPro:IPR018957); BEST Arabidopsis thaliana protein match is: …	protein.degradation.ubiquitin.E3.RING	Potri.005G160900.v3.0
(at4g40080 : 203.0) ENTH/ANTH/VHS superfamily protein; FUNCTIONS IN: phospholipid binding, binding; INVOLVED IN: biological_process unknown; LOCATED IN: chloroplast; EXPRESSED IN: 9 plant structures; EXPRESSED DURING: 6 growth stages; CONTAINS InterPro DOMAIN/s: Epsin-like, N-terminal (InterPro:IPR013809), ANTH (InterPro:IPR011417), ENTH/VHS (InterPro:IPR008942); BEST Arabidopsis thaliana protein…	not assigned.no ontology.epsin N-terminal homology (ENTH) domain-containing protein	Potri.005G160800.v3.0
(at1g09240 : 400.0) Encodes a nicotianamine synthase.; nicotianamine synthase 3 (NAS3); CONTAINS InterPro DOMAIN/s: Nicotianamine synthase (InterPro:IPR004298); BEST Arabidopsis thaliana protein match is: nicotianamine synthase 4 (TAIR:AT1G56430.1); Has 198 Blast hits to 195 proteins in 46 species: Archae - 20; Bacteria - 10; Metazoa - 0; Fungi - 20; Plants - 147; Viruses - 0; Other Eukaryotes - …	metal handling.binding, chelation and storage	Potri.005G014300.v3.0
(at1g23380 : 256.0) homeodomain transcription factor KNAT6, belonging to class I of KN transcription factor family (which also includes KNAT1 and KNAT2). Expression is increased in as and bop1 leaf mutants.; KNOTTED1-like homeobox gene 6 (KNAT6); FUNCTIONS IN: DNA binding, transcription activator activity, sequence-specific DNA binding transcription factor activity; INVOLVED IN: meristem maintena…	RNA.regulation of transcription.HB,Homeobox transcription factor family	Potri.005G014200.v3.0
(at3g18830 : 609.0) This gene encodes a plasma membrane-localized polyol/cyclitol/monosaccharide-H+-symporter. The symporter is able to catalyze the energy-dependent membrane passage of a wide range of linear polyols (three to six carbon backbone), of cyclic polyols (<i>myo</i>-inositol), and of numerous monosaccharides, including pyranose ring-forming and furanose ring-forming hexoses and pentos…	transport.sugars	Potri.004G152300.v3.0
no hits & (original description: pacid=26992019 polypeptide=Potri.004G152200.1 locus=Potri.004G152200 ID=Potri.004G152200.1.v3.0 annot-version=v3.0)	not assigned.unknown	Potri.004G152200.v3.0
no hits & (original description: pacid=26991411 polypeptide=Potri.004G130500.1 locus=Potri.004G130500 ID=Potri.004G130500.1.v3.0 annot-version=v3.0)	not assigned.unknown	Potri.004G130500.v3.0
(at1g65650 : 488.0) UCH2; CONTAINS InterPro DOMAIN/s: Peptidase C12, ubiquitin carboxyl-terminal hydrolase 1 (InterPro:IPR001578), Ubiquitinyl hydrolase, UCH37 type (InterPro:IPR017390); BEST Arabidopsis thaliana protein match is: Peptidase C12, ubiquitin carboxyl-terminal hydrolase 1 (TAIR:AT5G16310.1); Has 1283 Blast hits to 1275 proteins in 236 species: Archae - 0; Bacteria - 0; Metazoa - 633;…	protein.degradation.ubiquitin	Potri.004G130400.v3.0
(at5g15510 : 416.0) TPX2 (targeting protein for Xklp2) protein family; FUNCTIONS IN: molecular_function unknown; INVOLVED IN: biological_process unknown; EXPRESSED IN: 17 plant structures; EXPRESSED DURING: 7 growth stages; CONTAINS InterPro DOMAIN/s: Xklp2 targeting protein (InterPro:IPR009675); BEST Arabidopsis thaliana protein match is: TPX2 (targeting protein for Xklp2) protein family (TAIR:A…	not assigned.unknown	Potri.004G118700.v3.0
(q96558|ugdh_soybn : 866.0) UDP-glucose 6-dehydrogenase (EC 1.1.1.22) (UDP-Glc dehydrogenase) (UDP-GlcDH) (UDPGDH) - Glycine max (Soybean) & (at5g15490 : 853.0) UDP-glucose 6-dehydrogenase family protein; FUNCTIONS IN: in 7 functions; INVOLVED IN: oxidation reduction, metabolic process; LOCATED IN: cytosol, cell wall, nucleus; EXPRESSED IN: 24 plant structures; EXPRESSED DURING: 13 growth stages;…	cell wall.precursor synthesis.UDP-Glc dehydrogenase (UGD)	Potri.004G118600.v3.0
(at2g33990 : 240.0) IQ-domain 9 (iqd9); FUNCTIONS IN: calmodulin binding; INVOLVED IN: biological_process unknown; LOCATED IN: plasma membrane; EXPRESSED IN: 22 plant structures; EXPRESSED DURING: 13 growth stages; CONTAINS InterPro DOMAIN/s: IQ calmodulin-binding region (InterPro:IPR000048); BEST Arabidopsis thaliana protein match is: IQ-domain 10 (TAIR:AT3G15050.1); Has 664 Blast hits to 663 pr…	signalling.calcium	Potri.004G053000.v3.0
no hits & (original description: pacid=26989676 polypeptide=Potri.004G052900.1 locus=Potri.004G052900 ID=Potri.004G052900.1.v3.0 annot-version=v3.0)	not assigned.unknown	Potri.004G052900.v3.0
no hits & (original description: pacid=27013368 polypeptide=Potri.016G139400.1 locus=Potri.016G139400 ID=Potri.016G139400.1.v3.0 annot-version=v3.0)	not assigned.unknown	Potri.016G139400.v3.0
(at5g58300 : 687.0) Leucine-rich repeat protein kinase family protein; FUNCTIONS IN: protein serine/threonine kinase activity, kinase activity, ATP binding; INVOLVED IN: transmembrane receptor protein tyrosine kinase signaling pathway, protein amino acid phosphorylation; LOCATED IN: plasma membrane; EXPRESSED IN: 22 plant structures; EXPRESSED DURING: 13 growth stages; CONTAINS InterPro DOMAIN/s:…	signalling.receptor kinases.leucine rich repeat III	Potri.016G139200.v3.0
(at5g01750 : 137.0) Protein of unknown function (DUF567); FUNCTIONS IN: molecular_function unknown; INVOLVED IN: biological_process unknown; LOCATED IN: chloroplast; EXPRESSED IN: 23 plant structures; EXPRESSED DURING: 13 growth stages; CONTAINS InterPro DOMAIN/s: Protein of unknown function DUF567 (InterPro:IPR007612); BEST Arabidopsis thaliana protein match is: Protein of unknown function (DUF5…	not assigned.unknown	Potri.016G131300.v3.0
no hits & (original description: pacid=27011879 polypeptide=Potri.016G131200.1 locus=Potri.016G131200 ID=Potri.016G131200.1.v3.0 annot-version=v3.0)	not assigned.unknown	Potri.016G131200.v3.0
no hits & (original description: pacid=27014015 polypeptide=Potri.016G098300.1 locus=Potri.016G098300 ID=Potri.016G098300.1.v3.0 annot-version=v3.0)	not assigned.unknown	Potri.016G098300.v3.0
(at2g36830 : 362.0) Encodes a tonoplast intrinsic protein, which functions as water channel. It has also been shown to be able to facilitate the transport of urea and hydrogen peroxide. Highly expressed in vascular tissues of the root, stem, cauline leaves and flowers but not in the apical meristems.; gamma tonoplast intrinsic protein (GAMMA-TIP); FUNCTIONS IN: water channel activity, urea transm…	transport.Major Intrinsic Proteins.TIP	Potri.016G098200.v3.0
(at3g52610 : 421.0) unknown protein; Has 68 Blast hits to 67 proteins in 21 species: Archae - 0; Bacteria - 11; Metazoa - 0; Fungi - 0; Plants - 55; Viruses - 0; Other Eukaryotes - 2 (source: NCBI BLink). & (reliability: 842.0) & (original description: pacid=27014006 polypeptide=Potri.016G078000.1 locus=Potri.016G078000 ID=Potri.016G078000.1.v3.0 annot-version=v3.0)	not assigned.unknown	Potri.016G078000.v3.0
no hits & (original description: pacid=27011645 polypeptide=Potri.016G077900.1 locus=Potri.016G077900 ID=Potri.016G077900.1.v3.0 annot-version=v3.0)	not assigned.unknown	Potri.016G077900.v3.0
(o23826|k125_tobac : 1467.0) 125 kDa kinesin-related protein - Nicotiana tabacum (Common tobacco) & (at2g36200 : 1410.0) P-loop containing nucleoside triphosphate hydrolases superfamily protein; FUNCTIONS IN: microtubule motor activity, ATP binding; INVOLVED IN: microtubule-based movement; EXPRESSED IN: 12 plant structures; EXPRESSED DURING: 6 growth stages; CONTAINS InterPro DOMAIN/s: Kinesin, m…	cell.organisation	Potri.016G077800.v3.0
(at4g30700 : 473.0) Pentatricopeptide repeat (PPR) superfamily protein; CONTAINS InterPro DOMAIN/s: Pentatricopeptide repeat (InterPro:IPR002885); BEST Arabidopsis thaliana protein match is: Tetratricopeptide repeat (TPR)-like superfamily protein (TAIR:AT4G33990.1); Has 41014 Blast hits to 14356 proteins in 276 species: Archae - 0; Bacteria - 8; Metazoa - 149; Fungi - 107; Plants - 40176; Viruses…	RNA.processing	Potri.016G077700.v3.0
no hits & (original description: pacid=27013444 polypeptide=Potri.016G077600.1 locus=Potri.016G077600 ID=Potri.016G077600.1.v3.0 annot-version=v3.0)	not assigned.unknown	Potri.016G077600.v3.0
(at3g05680 : 1971.0) embryo defective 2016 (EMB2016); FUNCTIONS IN: molecular_function unknown; INVOLVED IN: embryo development ending in seed dormancy; LOCATED IN: cellular_component unknown. & (reliability: 3942.0) & (original description: pacid=27011685 polypeptide=Potri.016G069100.1 locus=Potri.016G069100 ID=Potri.016G069100.1.v3.0 annot-version=v3.0)	development.unspecified	Potri.016G069100.v3.0
(at1g70600 : 279.0) Ribosomal protein L18e/L15 superfamily protein; FUNCTIONS IN: structural constituent of ribosome; INVOLVED IN: translation; LOCATED IN: cytosolic ribosome, ribosome, cytosolic large ribosomal subunit, membrane; EXPRESSED IN: guard cell, leaf; CONTAINS InterPro DOMAIN/s: Ribosomal protein L18e/L15 (InterPro:IPR021131), Ribosomal protein L15, conserved site (InterPro:IPR001196);…	protein.synthesis.ribosomal protein.eukaryotic.60S subunit.L27A	Potri.016G069000.v3.0
(at5g06570 : 390.0) alpha/beta-Hydrolases superfamily protein; FUNCTIONS IN: hydrolase activity; INVOLVED IN: metabolic process; LOCATED IN: cellular_component unknown; EXPRESSED IN: 6 plant structures; EXPRESSED DURING: petal differentiation and expansion stage; CONTAINS InterPro DOMAIN/s: Alpha/beta hydrolase fold-3 (InterPro:IPR013094); BEST Arabidopsis thaliana protein match is: carboxyestera…	not assigned.no ontology	Potri.016G065000.v3.0
(at1g58170 : 192.0) Disease resistance-responsive (dirigent-like protein) family protein; FUNCTIONS IN: molecular_function unknown; INVOLVED IN: N-terminal protein myristoylation, lignan biosynthetic process, defense response; LOCATED IN: endomembrane system; EXPRESSED IN: 17 plant structures; EXPRESSED DURING: 6 growth stages; CONTAINS InterPro DOMAIN/s: Plant disease resistance response protein…	stress.biotic	Potri.016G060900.v3.0
(at3g13660 : 103.0) Disease resistance-responsive (dirigent-like protein) family protein; CONTAINS InterPro DOMAIN/s: Plant disease resistance response protein (InterPro:IPR004265); BEST Arabidopsis thaliana protein match is: Disease resistance-responsive (dirigent-like protein) family protein (TAIR:AT1G55210.2); Has 807 Blast hits to 806 proteins in 40 species: Archae - 0; Bacteria - 0; Metazoa …	stress.biotic.PR-proteins	Potri.016G060800.v3.0
(at3g56640 : 1221.0) Encodes a member of the exocyst complex gene family. The exocyst is a protein complex involved in tethering vesicles to the plasma membrane during regulated or polarized secretion.; exocyst complex component sec15A (SEC15A); CONTAINS InterPro DOMAIN/s: Exocyst complex subunit Sec15-like (InterPro:IPR007225); BEST Arabidopsis thaliana protein match is: exocyst complex componen…	development.unspecified	Potri.016G032100.v3.0
(at2g40930 : 1170.0) Encodes ubiquitin-specific protease with nuclear localization signals that is likely to be involved in ubiquitin-mediated protein degradation.; ubiquitin-specific protease 5 (UBP5); CONTAINS InterPro DOMAIN/s: Peptidase C19, ubiquitin carboxyl-terminal hydrolase 2, conserved site (InterPro:IPR018200), Peptidase C19, ubiquitin-specific peptidase, DUSP domain (InterPro:IPR00661…	protein.degradation.ubiquitin.ubiquitin protease	Potri.016G031900.v3.0
(at3g48680 : 368.0) Encodes a mitochondrial gamma carbonic anhydrase-like protein. Component of the NADH dehydrogenase complex.; gamma carbonic anhydrase-like 2 (GAMMA CAL2); FUNCTIONS IN: transferase activity; INVOLVED IN: photorespiration; LOCATED IN: in 6 components; EXPRESSED IN: 25 plant structures; EXPRESSED DURING: 15 growth stages; CONTAINS InterPro DOMAIN/s: Trimeric LpxA-like (InterPro:…	mitochondrial electron transport / ATP synthesis.NADH-DH.complex I.carbonic anhydrase	Potri.015G098600.v3.0
no hits & (original description: pacid=27019507 polypeptide=Potri.015G098500.1 locus=Potri.015G098500 ID=Potri.015G098500.1.v3.0 annot-version=v3.0)	not assigned.unknown	Potri.015G098500.v3.0
(at1g26355 : 101.0) SPIRAL1-LIKE1 belongs to a six-member gene family in Arabidopsis; all members share a high sequence similarity in amino- and carboxy-terminal regions. GUS expression was detected only in pollen; however, no endogenous transcript was found.; SPIRAL1-like1 (SP1L1); BEST Arabidopsis thaliana protein match is: SPIRAL1-like2 (TAIR:AT1G69230.2); Has 30201 Blast hits to 17322 protein…	not assigned.unknown	Potri.015G059100.v3.0
(at4g26190 : 236.0) Haloacid dehalogenase-like hydrolase (HAD) superfamily protein; CONTAINS InterPro DOMAIN/s: NLI interacting factor (InterPro:IPR004274); BEST Arabidopsis thaliana protein match is: Haloacid dehalogenase-like hydrolase (HAD) superfamily protein (TAIR:AT2G36540.1); Has 27570 Blast hits to 17450 proteins in 1040 species: Archae - 84; Bacteria - 2677; Metazoa - 10403; Fungi - 2363…	not assigned.unknown	Potri.015G059000.v3.0
(at4g27790 : 326.0) Calcium-binding EF hand family protein; FUNCTIONS IN: calcium ion binding; INVOLVED IN: biological_process unknown; LOCATED IN: endomembrane system; EXPRESSED IN: 7 plant structures; EXPRESSED DURING: L mature pollen stage, M germinated pollen stage, 4 anthesis, petal differentiation and expansion stage; CONTAINS InterPro DOMAIN/s: EF-Hand 1, calcium-binding site (InterPro:IPR…	signalling.calcium	Potri.015G010300.v3.0
(at1g08840 : 1397.0) embryo defective 2411 (emb2411); FUNCTIONS IN: ATP-dependent DNA helicase activity, DNA binding, ATP binding; INVOLVED IN: DNA replication, embryo development ending in seed dormancy; LOCATED IN: chloroplast; EXPRESSED IN: 22 plant structures; EXPRESSED DURING: 13 growth stages; CONTAINS InterPro DOMAIN/s: DNA helicase, UvrD/REP type (InterPro:IPR000212), DNA replication fact…	DNA.synthesis/chromatin structure	Potri.014G180200.v3.0
(at3g60160 : 1845.0) member of MRP subfamily; multidrug resistance-associated protein 9 (MRP9); FUNCTIONS IN: ATPase activity, coupled to transmembrane movement of substances; INVOLVED IN: response to nematode; LOCATED IN: integral to membrane; EXPRESSED IN: root; CONTAINS InterPro DOMAIN/s: ATPase, AAA+ type, core (InterPro:IPR003593), ABC transporter-like (InterPro:IPR003439), ABC transporter, …	transport.ABC transporters and multidrug resistance systems	Potri.014G180100.v3.0
(at2g04520 : 119.0) Nucleic acid-binding, OB-fold-like protein; FUNCTIONS IN: RNA binding, translation initiation factor activity; INVOLVED IN: translational initiation; LOCATED IN: cellular_component unknown; EXPRESSED IN: 24 plant structures; EXPRESSED DURING: 15 growth stages; CONTAINS InterPro DOMAIN/s: Nucleic acid-binding, OB-fold-like (InterPro:IPR016027), Nucleic acid-binding, OB-fold (In…	protein.synthesis.initiation	Potri.014G093800.v3.0
(at3g61600 : 909.0) POZ/BTB containing-protein AtPOB1; POZ/BTB containin G-protein 1 (POB1); CONTAINS InterPro DOMAIN/s: BTB/POZ (InterPro:IPR013069), BTB/Kelch-associated (InterPro:IPR011705), BTB/POZ fold (InterPro:IPR011333), Kelch related (InterPro:IPR013089), BTB/POZ-like (InterPro:IPR000210); BEST Arabidopsis thaliana protein match is: BTB/POZ/Kelch-associated protein (TAIR:AT2G46260.1); Ha…	not assigned.no ontology.BTB/POZ domain-containing protein	Potri.014G093700.v3.0
no hits & (original description: pacid=27033425 polypeptide=Potri.014G013900.1 locus=Potri.014G013900 ID=Potri.014G013900.1.v3.0 annot-version=v3.0)	not assigned.unknown	Potri.014G013900.v3.0
no hits & (original description: pacid=27034147 polypeptide=Potri.014G013800.1 locus=Potri.014G013800 ID=Potri.014G013800.1.v3.0 annot-version=v3.0)	not assigned.unknown	Potri.014G013800.v3.0

### Sheet: StrepLeaf_GeneInfo
Annotation information for Poplar genes containing SNPs (within in or near gene) significantly correlated to Streptomyces transcript pseudo-abundance in leaf tissue
MapMan_DESCRIPTION	MapMan_NAME	Poplar Gene
(at2g32250 : 800.0) FAR1-related sequence 2 (FRS2); FUNCTIONS IN: zinc ion binding; INVOLVED IN: response to red or far red light; LOCATED IN: cellular_component unknown; EXPRESSED IN: 22 plant structures; EXPRESSED DURING: 13 growth stages; CONTAINS InterPro DOMAIN/s: MULE transposase, conserved domain (InterPro:IPR018289), Transcription factor, FAR1-related (InterPro:IPR004330), Zinc finger, PM…	signalling.light	Potri.016G018100.v3.0
no hits & (original description: pacid=26993489 polypeptide=Potri.013G116000.1 locus=Potri.013G116000 ID=Potri.013G116000.1.v3.0 annot-version=v3.0)	not assigned.unknown	Potri.013G116000.v3.0
(at1g29670 : 251.0) GDSL-like Lipase/Acylhydrolase superfamily protein; FUNCTIONS IN: hydrolase activity, acting on ester bonds, carboxylesterase activity; INVOLVED IN: lipid metabolic process; LOCATED IN: apoplast, cell wall, chloroplast; EXPRESSED IN: 23 plant structures; EXPRESSED DURING: 14 growth stages; CONTAINS InterPro DOMAIN/s: Lipase, GDSL (InterPro:IPR001087); BEST Arabidopsis thaliana…	misc.GDSL-motif lipase	Potri.013G115900.v3.0
(at1g34300 : 850.0) lectin protein kinase family protein; FUNCTIONS IN: in 6 functions; INVOLVED IN: protein amino acid phosphorylation, recognition of pollen; LOCATED IN: plasma membrane; EXPRESSED IN: 23 plant structures; EXPRESSED DURING: 13 growth stages; CONTAINS InterPro DOMAIN/s: Curculin-like (mannose-binding) lectin (InterPro:IPR001480), Protein kinase, ATP binding site (InterPro:IPR0174…	signalling.receptor kinases.S-locus glycoprotein like	Potri.013G115800.v3.0

### Sheet: PantoeaXylem_GeneInfo
Annotation information for Poplar genes containing SNPs (within in or near gene) significantly correlated to Pantoea transcript pseudo-abundance in xylem tissue
MapMan_DESCRIPTION	MapMan_NAME	Poplar Gene
(at5g48030 : 505.0) encodes a mitochondrially targeted DNAJ protein involved in female gametophyte development.; gametophytic factor 2 (GFA2); FUNCTIONS IN: unfolded protein binding, heat shock protein binding; INVOLVED IN: in 7 processes; LOCATED IN: mitochondrion; EXPRESSED IN: 25 plant structures; EXPRESSED DURING: 13 growth stages; CONTAINS InterPro DOMAIN/s: Molecular chaperone, heat shock p…	stress.abiotic.heat	Potri.009G065500.v3.0
(at1g69010 : 180.0) BES1-interacting Myc-like protein 2 (BIM2); FUNCTIONS IN: DNA binding, sequence-specific DNA binding transcription factor activity; INVOLVED IN: dTDP-rhamnose biosynthetic process, regulation of transcription; LOCATED IN: nucleus; EXPRESSED IN: 22 plant structures; EXPRESSED DURING: 13 growth stages; CONTAINS InterPro DOMAIN/s: Helix-loop-helix DNA-binding domain (InterPro:IPR…	RNA.regulation of transcription.bHLH,Basic Helix-Loop-Helix family	Potri.017G101700.v3.0
(at1g05680 : 439.0) Encodes a UDP-glucosyltransferase, UGT74E2, that acts on IBA (indole-3-butyric acid) and affects auxin homeostasis. The transcript and protein levels of this enzyme are strongly induced by H2O2 and may allow integration of ROS (reactive oxygen species) and auxin signaling. This enzyme can also transfer glycosyl groups to several compounds related to the explosive TNT when this…	misc.UDP glucosyl and glucoronyl transferases	Potri.017G032500.v3.0
(at5g15330 : 325.0) SPX domain gene 4 (SPX4); CONTAINS InterPro DOMAIN/s: SPX, N-terminal (InterPro:IPR004331); BEST Arabidopsis thaliana protein match is: SPX domain gene 1 (TAIR:AT5G20150.1); Has 30201 Blast hits to 17322 proteins in 780 species: Archae - 12; Bacteria - 1396; Metazoa - 17338; Fungi - 3422; Plants - 5037; Viruses - 0; Other Eukaryotes - 2996 (source: NCBI BLink). & (reliability:…	stress.abiotic	Potri.017G086600.v3.0
no hits & (original description: pacid=26984491 polypeptide=Potri.017G086700.1 locus=Potri.017G086700 ID=Potri.017G086700.1.v3.0 annot-version=v3.0)	not assigned.unknown	Potri.017G086700.v3.0
(at1g66430 : 498.0) pfkB-like carbohydrate kinase family protein; FUNCTIONS IN: kinase activity, ribokinase activity; INVOLVED IN: D-ribose metabolic process, acetate fermentation, sucrose biosynthetic process, sucrose catabolic process, using beta-fructofuranosidase; LOCATED IN: chloroplast, chloroplast stroma; EXPRESSED IN: 22 plant structures; EXPRESSED DURING: 14 growth stages; CONTAINS Inter…	major CHO metabolism.degradation.sucrose.fructokinase	Potri.017G126300.v3.0
(at2g43330 : 738.0) Encodes a tonoplast-localized myo-inositol exporter, involved in efflux of myo-inositol from the vacuole to the cytosol. The gene is ubiquitously expressed. Reduced root growth in knock-out mutants grown on low inositol agar medium.; inositol transporter 1 (INT1); FUNCTIONS IN: carbohydrate transmembrane transporter activity, myo-inositol:hydrogen symporter activity, sugar:hyd…	transport.sugars	Potri.017G032200.v3.0
(at2g43330 : 269.0) Encodes a tonoplast-localized myo-inositol exporter, involved in efflux of myo-inositol from the vacuole to the cytosol. The gene is ubiquitously expressed. Reduced root growth in knock-out mutants grown on low inositol agar medium.; inositol transporter 1 (INT1); FUNCTIONS IN: carbohydrate transmembrane transporter activity, myo-inositol:hydrogen symporter activity, sugar:hyd…	transport.sugars	Potri.017G032400.v3.0
